# Genome assembly of the C_4_ grass *Themeda triandra* confirms karyotype orthology with sorghum and reveals genetic variation across diverse environments

**DOI:** 10.64898/2026.03.18.712786

**Authors:** Jakob B. Butler, Jazmine L. Humphreys, Theodore Allnutt, Vinod K. Jacob, Lily Chen, Alejandro Correa-Lozano, Javier López-Jurado, Eloise Foo, Ian J. Wright, Steven M. Smith, Brian J. Atwell

## Abstract

*Themeda triandra* (tribe Andropogoneae) is a pan-continental grass occurring throughout Australia. Recognising its remarkable adaptive capacity, we assembled the *de novo* nuclear genome sequence of a diploid accession from eastern Australia, finding all ten chromosomes of the 755 Mb assembly highly syntenic with those of *Sorghum bicolor*. Genotyping and cytometry of accessions from across the climatic range of Australia show geographically structured lineages, with polyploids dominating in arid regions, apart from a notable diploid lineage from the arid north-west of Australia. A detailed comparison of this arid-zone lineage with two diploids from temperate south-eastern Australia through whole-genome resequencing revealed extensive putative copy number variation and polymorphisms, with changes in orthologs of known flowering regulation genes in *Sorghum* consistent with the environmental origin of *Themeda* accessions. Exploration of the extensive adaptation and resultant genetic diversity in *T. triandra* is expected to benefit grassland management programs and enable introgression of novel genes into Andropogoneae crops for climate resilience.

**SIGNIFICANCE STATEMENT:** *Themeda triandra* spans cool-temperate to tropical climates across three continents without speciating, making it a natural model for climate adaptation in C_4_ grasses. Its first *de novo* chromosome-scale genome reveals conserved karyotype orthology with sorghum, and population genomics identifies geographically structured lineages and candidate adaptive loci, providing a foundation for linking natural variation in a keystone grassland species to climate resilience in C_4_ crops.
