## Supplementary Table 1 for "Genome assembly of the C_4_ grass *Themeda triandra* confirms karyotype orthology with sorghum and reveals genetic variation across diverse environments"

### Sheet: Sheet2
ID	Population name	State	Ploidy	Reference/resequencing	ddRAD	latitude	longitude	MAT	AP	ATR	PS	ddRAD sample suffixes	removed samples	Sample notes
WBW	Wondabyne, Brisbane Water National Park	NSW	2n	Reference		-33.4708	151.25	17.05	1197.7	16.6	23.7
CNJ	Conjuboy (The Lynd Junction)	QLD	4n		Yes	-18.9926	144.692	22.5	683	21.5	108.4	b
DLB	Dalby	QLD	6n		Yes	-27.1148	151.182	19.6	627	24.5	43.7	a,c,f,j	b,e,g,h,i,k,l	Seed from same plant
FOR	Forbes	NSW	6n		Yes	-33.4076	147.965	17	490	27	10.2	a,c,d,g,h,i,j,k,l		Seed from same plant
MFR	Fumar Road, Mutchilba	QLD	4n		Yes	-17.1354	145.183	22.7	823	18.1	105.1	g,h,i,j,l		Seed from same plant
HTS	Hotspur, Mornam Road	VIC	2n		Yes	-37.9171	141.647	13.4	686	18.7	36.6	a,b,c
JIN	Jindabyne	NSW	2n	Re-seq	Yes	-36.438	148.622	10.85	641.4	23.2	16	a,b,c,d
KOJ	Kojonup	WA	4n	Re-seq		-33.8404	117.144	14.95	510.5	22.5	59.2
MBR	Marlborough	QLD	4n		Yes	-22.8777	149.792	22.7	666	20.4	58.2	b,c,d,e,f,g,i	j	Seed from same plant
MNR	Margate, Nierinna Road	TAS	2n		Yes	-43.0306	147.237	11.75	677.8	14.6	13.5	a,b,c
MCL	Mount Coolon	QLD	4n		Yes	-21.4055	147.351	23.2	605	23.2	69.1	a	h
MFX	Mount Fox National Park	QLD	2n/4n		Yes	-19.0013	145.473	22.7	712	20.7	94.1	a
NIL	Nile	TAS	2n	Re-seq	Yes	-41.6461	147.329	11.8	564	19.4	24.4	a,b,c,d,e,f,g
PVL	Palm Valley	NT	4n		Yes	-23.9666	132.75	22	333	30.1	54.9	b,d,e		Seed from same plant
PAN	Pannawonica	WA	2n/3n	Re-seq	Yes	-21.6449	116.323	26.9	387	27.6	108.6	a,b,c,d,e,f,h,i
RBV	Rainbow Valley	NT	4n		Yes	-24.2376	133.554	22.1	281	31.2	50.2	a,b,h,j	d,e,f,g	Seed from same plant
SYD	Sydney	NSW	2n	Re-seq	Yes	-33.6881	151.062	16.6	1129	20	23.8	a,b,c,g,h,i,j,k	l
SBC	Sandy Bay, College Road	TAS	2n	Re-seq	Yes	-42.9057	147.323	12.05	621	16.1	13.4	a
VGD	Virginia Gardens	SA	6n		Yes	-34.8538	138.62	16.2	668	18.7	51.2	a,b,c,d,e,f,g,h,i,j		Seed from same plant
MCW	Major’s Creek, Woodstock Road	QLD	2n		Yes	-19.6155	146.962	23.8	883	18.7	98.6	b,c,d,e,f,h,i,j,k
