## Supplementary Table 4 for "Genome assembly of the C_4_ grass *Themeda triandra* confirms karyotype orthology with sorghum and reveals genetic variation across diverse environments"

### Sheet: Butler et al_Supp Table 4 - com
Comparison of the T. triandra WBW v1.0 reference assembly with the two previously published T. triandra assemblies.
Metric	T. triandra WBW v1.0	GCA_018135685.1	GCA_025603265.1
Accession / isolate	WBW	sf006	TtPh16-4
Geographic origin	Wondabyne, NSW, Australia	Australia	Philippines
Sequencing technology	PacBio HiFi + Hi-C	Oxford Nanopore MinION	PacBio Sequel (CLR)
Assembler	hifiasm v0.19.18 + YaHS v1.2a.1	Canu v2.0	Canu v2.0 + RagTag v2.1.0
Reported sequencing coverage	114x	27x	25x
Assembly level	Chromosome (Hi-C scaffolded)	Contig	Chromosome (reference-guided, RagTag)
Total nuclear assembly size (Mb)	754.7	889.1	704.2
Ambiguous bases (N, Mb)	0.0003	0	2.45
Number of sequences	22	3178	42247
Scaffold N50 (L50)	76.50 Mb (4)	600.9 kb (361)	22.4 kb (1753)
Contig N50 (L50)	61.72 Mb (5)	600.9 kb (361)	13.4 kb (15881)
Largest sequence (Mb)	119	6.4	46.1
Sequence in scaffolds >= 1 Mb (%)	99.85	34.36	42.46
Sequence assigned to chromosomes (%)	98.84	0	42.46
GC content (%)	46.15	46.25	45.57
Complete BUSCOs (poales_odb10, %)	99.7	n.a.	81.5
Telomere-capped sequence ends (n)	15	17	17
Sequences with telomeric repeats at both ends (n)	5	0	0
WBW assembly aligned (%)	-	63.97	40.84
Own sequence aligned to WBW (%)	-	67.02	54.88
Mean alignment identity to WBW (%)	-	97.64	96.4
WBW genes < 50% aligned (of 44,156)	-	10222 (23.1%)	20013 (45.3%)
Notes
a Provenance, sequencing and assembly details are as reported by the original authors or in the GenBank assembly records. All contiguity statistics were recalculated here from the GenBank FASTA files on a common basis: nuclear sequence only, organellar sequences excluded, and contigs defined by splitting scaffolds at runs of ambiguous bases (N). Recalculated values agree closely with those origin…
b The 10 chromosome-level sequences of GCA_025603265.1 were produced by homology-based scaffolding against Sorghum bicolor using RagTag (Dunning et al. 2022) and contain 42.5% of that assembly; the remainder is in 42,237 unplaced scaffolds. Their order and orientation therefore reflect the Sorghum reference rather than the sequenced individual.
c Telomeric repeats were identified with tidk (plant repeat AAACCCT, 10 kb windows); a sequence end was scored as capped where its terminal 20 kb contained >= 100 repeats. The same criterion was applied to all three assemblies. Percentages of the 20 expected chromosome ends are not given for the two published assemblies, whose capped ends are distributed across thousands of unplaced contigs.
d Alignments to WBW v1.0 used minimap2 (-x asm20 -c --secondary=no), retaining primary alignments with MAPQ >= 5 and alignment block length >= 1 kb. Identity is the block-length-weighted mean of 1 - gap-compressed divergence.
e Together the two published assemblies align 71.3% of the WBW assembly, and 33.5% is aligned by both. Of the 44,156 annotated WBW genes, 35,822 (81.1%) are recovered over >= 90% of their length by at least one published assembly and 7,670 (17.4%) are recovered over < 50% of their length by neither.
f BUSCO completeness for WBW v1.0 is from this study (compleasm, poales_odb10; 4,883 of 4,896 complete). The value for GCA_025603265.1 is as reported by Dunning et al. 2022 against the same poales_odb10 lineage (81.5% complete, of which 14.0% duplicated, 2.4% fragmented, 16.1% missing). n.a., not available: GCA_018135685.1 is an unpublished GenBank deposit with no accompanying assembly assessment…
