## Supplementary Table 5 for "Genome assembly of the C_4_ grass *Themeda triandra* confirms karyotype orthology with sorghum and reveals genetic variation across diverse environments"

### Sheet: Title
Supplementary Table 4: Enrichment of GO terms associated with Themeda triandra gene families that are unique (a), expanded (b) and contracted (c) compared to Zea mays and Sorghum bicolor

### Sheet: Themeda_unique
Supplementary Table 4a - Enrichment of GO terms in gene familes unique to Themeda triandra
GO ID	Description	Adjusted p-value	Number of genes
GO:0008380	RNA splicing	0	2
GO:0006952	defense response	0	91
GO:0006468	protein phosphorylation	0	52
GO:0016021	integral component of membrane	0	9
GO:0005739	mitochondrion	0	3
GO:0006511	ubiquitin-dependent protein catabolic process	0	18
GO:0016567	protein ubiquitination	0	20
GO:0046872	metal ion binding	0	19
GO:0006412	translation	0	11
GO:0006979	response to oxidative stress	0	8
GO:0009651	response to salt stress	0	5
GO:0005886	plasma membrane	0	3
GO:0016042	lipid catabolic process	0	10
GO:0003723	RNA binding	0	3
GO:0015031	protein transport	6.60185e-319	12
GO:0004674	protein serine/threonine kinase activity	6.4992e-317	28
GO:0003677	DNA binding	1.49123e-265	10
GO:0010228	vegetative to reproductive phase transition of meristem	3.62366e-237	3
GO:0006486	protein glycosylation	1.59785e-236	6
GO:0055085	transmembrane transport	1.19791e-197	9
GO:0005975	carbohydrate metabolic process	6.51811e-196	8
GO:0009409	response to cold	2.07884e-193	3
GO:0006351	transcription, DNA-templated	1.1106e-190	6
GO:0009611	response to wounding	1.95555e-182	11
GO:0009626	plant-type hypersensitive response	5.86207e-181	56
GO:0007275	multicellular organismal development	2.46481e-168	9
GO:0009751	response to salicylic acid	2.44171e-167	6
GO:0007165	signal transduction	1.20656e-162	3
GO:0046777	protein autophosphorylation	6.9347e-158	14
GO:0022857	transmembrane transporter activity	2.36599e-157	5
GO:0016705	oxidoreductase activity, acting on paired donors, with incorporation or reduction of molecular oxygen	1.84566e-156	23
GO:0005634	nucleus	2.79643e-154	19
GO:0016491	oxidoreductase activity	1.87446e-145	12
GO:0048364	root development	3.42339e-142	10
GO:0055114	oxidation-reduction process	1.517e-140	15
GO:0009408	response to heat	1.33169e-135	8
GO:0040008	regulation of growth	2.55386e-123	2
GO:0004722	protein serine/threonine phosphatase activity	7.14094e-122	6
GO:0006970	response to osmotic stress	2.38042e-114	35
GO:0006508	proteolysis	1.81706e-111	32
GO:0006397	mRNA processing	7.25956e-110	2
GO:0048544	recognition of pollen	1.63529e-106	22
GO:0009737	response to abscisic acid	9.86586e-104	3
GO:0005576	extracellular region	9.04929e-100	8
GO:0004252	serine-type endopeptidase activity	3.41073e-96	2
GO:0016032	viral process	2.75712e-95	9
GO:0016126	sterol biosynthetic process	3.68881e-94	5
GO:0009624	response to nematode	5.08086e-92	5
GO:0007018	microtubule-based movement	8.16221e-91	4
GO:0008168	methyltransferase activity	1.24661e-90	6
GO:0009813	flavonoid biosynthetic process	2.55483e-88	20
GO:0045454	cell redox homeostasis	4.89198e-88	8
GO:0008194	UDP-glycosyltransferase activity	1.09556e-86	10
GO:0009744	response to sucrose	7.27547e-84	3
GO:0006631	fatty acid metabolic process	1.27373e-78	3
GO:0016757	transferase activity, transferring glycosyl groups	1.83119e-75	6
GO:0051603	proteolysis involved in cellular protein catabolic process	1.10319e-73	12
GO:0019953	sexual reproduction	2.02998e-72	2
GO:0009733	response to auxin	7.17134e-71	2
GO:0005524	ATP binding	2.34764e-70	2
GO:0006869	lipid transport	7.90422e-70	3
GO:0005509	calcium ion binding	2.0547e-69	4
GO:0080188	RNA-directed DNA methylation	8.67489e-68	2
GO:0007088	regulation of mitotic nuclear division	1.55863e-65	5
GO:0007166	cell surface receptor signaling pathway	1.38077e-64	7
GO:0050832	defense response to fungus	1.0613e-62	3
GO:0006890	retrograde vesicle-mediated transport, Golgi to ER	2.82633e-61	6
GO:0008643	carbohydrate transport	3.52255e-60	3
GO:0016787	hydrolase activity	3.6839e-60	2
GO:0006749	glutathione metabolic process	5.15968e-59	5
GO:0000160	phosphorelay signal transduction system	5.09637e-58	5
GO:0003755	peptidyl-prolyl cis-trans isomerase activity	1.21377e-57	2
GO:0006629	lipid metabolic process	2.62043e-57	4
GO:0016747	transferase activity, transferring acyl groups other than amino-acyl groups	3.9932e-57	20
GO:0010468	regulation of gene expression	8.24143e-57	4
GO:0016125	sterol metabolic process	7.9742e-56	6
GO:0009820	alkaloid metabolic process	1.42906e-53	5
GO:0031098	stress-activated protein kinase signaling cascade	1.23894e-52	8
GO:0006633	fatty acid biosynthetic process	7.2806e-52	4
GO:0009909	regulation of flower development	3.73598e-51	2
GO:0018105	peptidyl-serine phosphorylation	6.23369e-51	6
GO:0005351	sugar:proton symporter activity	7.91556e-50	7
GO:0009734	auxin-activated signaling pathway	9.92333e-46	2
GO:0016413	O-acetyltransferase activity	2.50028e-45	3
GO:0015333	peptide:proton symporter activity	1.71173e-44	8
GO:0016866	intramolecular transferase activity	2.45847e-44	5
GO:0016709	oxidoreductase activity, acting on paired donors, with incorporation or reduction of molecular oxygen, NAD(P)H as one donor, and incorporation of one atom of oxygen	4.8519e-44	19
GO:0009627	systemic acquired resistance	4.21248e-43	4
GO:0009718	anthocyanin-containing compound biosynthetic process	4.68712e-43	9
GO:0052689	carboxylic ester hydrolase activity	7.40975e-41	12
GO:0009739	response to gibberellin	8.67993e-41	11
GO:0006906	vesicle fusion	5.27913e-40	3
GO:0030246	carbohydrate binding	9.58536e-40	4
GO:0002237	response to molecule of bacterial origin	6.48085e-39	2
GO:0000723	telomere maintenance	6.48085e-39	2
GO:0006855	drug transmembrane transport	6.48085e-39	2
GO:0016758	transferase activity, transferring hexosyl groups	1.45553e-38	3
GO:0000272	polysaccharide catabolic process	1.69274e-37	7
GO:0006662	glycerol ether metabolic process	1.81469e-37	2
GO:0016114	terpenoid biosynthetic process	1.81469e-37	2
GO:0031047	gene silencing by RNA	3.96597e-37	3
GO:0009407	toxin catabolic process	1.51692e-35	2
GO:0042254	ribosome biogenesis	1.51692e-35	2
GO:0006400	tRNA modification	1.5732e-34	4
GO:0046274	lignin catabolic process	4.13954e-34	2
GO:0006334	nucleosome assembly	7.86085e-34	9
GO:0006744	ubiquinone biosynthetic process	2.51288e-33	3
GO:0006465	signal peptide processing	3.72871e-33	2
GO:0010093	specification of floral organ identity	3.72871e-33	2
GO:0009636	response to toxic substance	7.45943e-33	3
GO:0009793	embryo development ending in seed dormancy	7.45943e-33	3
GO:0003743	translation initiation factor activity	1.18612e-32	4
GO:0009835	fruit ripening	1.59468e-32	5
GO:0010026	trichome differentiation	2.21119e-32	3
GO:0009620	response to fungus	2.64271e-30	2
GO:0042939	tripeptide transport	3.12668e-30	9
GO:0009809	lignin biosynthetic process	3.55754e-30	8
GO:0009863	salicylic acid mediated signaling pathway	7.41329e-30	4
GO:0010025	wax biosynthetic process	8.73116e-30	9
GO:0006383	transcription from RNA polymerase III promoter	2.33169e-29	2
GO:0030245	cellulose catabolic process	2.33169e-29	2
GO:0031408	oxylipin biosynthetic process	2.23723e-28	5
GO:0006366	transcription from RNA polymerase II promoter	6.04962e-28	2
GO:0006414	translational elongation	6.40733e-28	5
GO:0010311	lateral root formation	1.51548e-27	4
GO:0009058	biosynthetic process	8.52889e-27	10
GO:0009615	response to virus	9.07721e-27	3
GO:0045332	phospholipid translocation	2.63873e-26	3
GO:0016874	ligase activity	7.65833e-26	3
GO:0035251	UDP-glucosyltransferase activity	1.20047e-25	5
GO:0000302	response to reactive oxygen species	1.33804e-25	2
GO:0010345	suberin biosynthetic process	1.33804e-25	2
GO:0005985	sucrose metabolic process	2.14137e-23	5
GO:0046982	protein heterodimerization activity	2.21713e-22	14
GO:0006626	protein targeting to mitochondrion	2.02618e-21	2
GO:0006665	sphingolipid metabolic process	2.02618e-21	2
GO:0048046	apoplast	3.51723e-21	4
GO:0006506	GPI anchor biosynthetic process	1.40108e-19	2
GO:0071108	protein K48-linked deubiquitination	5.99105e-19	4
GO:0002229	defense response to oomycetes	1.15295e-18	2
GO:0032259	methylation	1.15295e-18	2
GO:0004190	aspartic-type endopeptidase activity	1.49484e-18	9
GO:0019438	aromatic compound biosynthetic process	1.52529e-18	3
GO:0016887	ATPase activity	1.58129e-18	5
GO:0005737	cytoplasm	3.2983e-18	2
GO:0035091	phosphatidylinositol binding	3.2983e-18	2
GO:0009410	response to xenobiotic stimulus	4.31641e-18	5
GO:0015991	ATP hydrolysis coupled proton transport	3.1897e-17	5
GO:0006535	cysteine biosynthetic process from serine	3.4989e-17	4
GO:0008234	cysteine-type peptidase activity	7.05014e-17	6
GO:0006378	mRNA polyadenylation	7.63375e-17	2
GO:0050734	hydroxycinnamoyltransferase activity	1.87755e-16	6
GO:0006265	DNA topological change	2.1668e-16	2
GO:0051321	meiotic cell cycle	2.61796e-16	3
GO:0006885	regulation of pH	6.1375e-16	2
GO:0051119	sugar transmembrane transporter activity	7.19021e-16	4
GO:0004518	nuclease activity	1.73472e-15	2
GO:0017148	negative regulation of translation	2.01568e-15	3
GO:0032875	regulation of DNA endoreduplication	4.89223e-15	2
GO:0009862	systemic acquired resistance, salicylic acid mediated signaling pathway	5.31759e-15	4
GO:0008360	regulation of cell shape	4.22041e-14	3
GO:0015802	basic amino acid transport	1.15655e-13	3
GO:0000166	nucleotide binding	2.80003e-13	4
GO:0019430	removal of superoxide radicals	3.02221e-13	2
GO:0009690	cytokinin metabolic process	3.02221e-13	2
GO:0009685	gibberellin metabolic process	8.41908e-13	2
GO:0016121	carotene catabolic process	8.60501e-13	3
GO:0006614	SRP-dependent cotranslational protein targeting to membrane	3.96641e-12	5
GO:0060969	negative regulation of gene silencing	6.31794e-12	3
GO:0010951	negative regulation of endopeptidase activity	4.54323e-11	6
GO:0010726	positive regulation of hydrogen peroxide metabolic process	8.20095e-11	10
GO:0018022	peptidyl-lysine methylation	1.35175e-10	2
GO:0071786	endoplasmic reticulum tubular network organization	2.49481e-10	4
GO:0009812	flavonoid metabolic process	3.69622e-10	2
GO:0019985	translesion synthesis	3.69622e-10	2
GO:0046148	pigment biosynthetic process	3.69622e-10	2
GO:0000266	mitochondrial fission	8.63332e-10	3
GO:0015786	UDP-glucose transport	8.63332e-10	3
GO:0032465	regulation of cytokinesis	1.00696e-09	2
GO:0010132	dhurrin biosynthetic process	1.7601e-09	6
GO:0035436	triose phosphate transmembrane transport	5.98244e-09	3
GO:0008138	protein tyrosine/serine/threonine phosphatase activity	7.38396e-09	2
GO:0010072	primary shoot apical meristem specification	7.38396e-09	2
GO:0050661	NADP binding	1.47065e-08	7
GO:0070291	N-acylethanolamine metabolic process	1.98645e-08	2
GO:0006228	UTP biosynthetic process	1.98645e-08	2
GO:0006418	tRNA aminoacylation for protein translation	1.98645e-08	2
GO:0010256	endomembrane system organization	2.76378e-08	4
GO:0015790	UDP-xylose transport	4.05839e-08	3
GO:0010942	positive regulation of cell death	4.05839e-08	3
GO:0031123	RNA 3'-end processing	1.04767e-07	3
GO:0006526	arginine biosynthetic process	1.41655e-07	2
GO:0098719	sodium ion import across plasma membrane	1.41655e-07	2
GO:0009423	chorismate biosynthetic process	1.91904e-07	7
GO:0055069	zinc ion homeostasis	3.75185e-07	2
GO:0043864	indoleacetamide hydrolase activity	3.75185e-07	2
GO:0017183	peptidyl-diphthamide biosynthetic process from peptidyl-histidine	3.75185e-07	2
GO:0042853	L-alanine catabolic process	3.75185e-07	2
GO:0016702	oxidoreductase activity, acting on single donors with incorporation of molecular oxygen, incorporation of two atoms of oxygen	3.75185e-07	2
GO:0009698	phenylpropanoid metabolic process	2.58257e-06	2
GO:0010069	zygote asymmetric cytokinesis in embryo sac	2.58257e-06	2
GO:0019761	glucosinolate biosynthetic process	2.59094e-06	4
GO:0034398	telomere tethering at nuclear periphery	5.19961e-06	7
GO:0009695	jasmonic acid biosynthetic process	6.70333e-06	2
GO:0009635	response to herbicide	6.70333e-06	2
GO:0009266	response to temperature stimulus	1.07596e-05	3
GO:0030187	melatonin biosynthetic process	1.07596e-05	3
GO:0055046	microgametogenesis	1.49683e-05	4
GO:0048235	pollen sperm cell differentiation	1.72568e-05	2
GO:0008284	positive regulation of cell proliferation	1.72568e-05	2
GO:0008285	negative regulation of cell proliferation	8.25813e-05	4
GO:0000972	transcription-dependent tethering of RNA polymerase II gene DNA at nuclear periphery	0.00011112	2
GO:0016099	monoterpenoid biosynthetic process	0.000121892	8
GO:0046244	salicylic acid catabolic process	0.000154234	3
GO:0004523	RNA-DNA hybrid ribonuclease activity	0.000430542	4
GO:0010389	regulation of G2/M transition of mitotic cell cycle	0.000682069	2
GO:0051754	meiotic sister chromatid cohesion, centromeric	0.000682069	2
GO:0097298	regulation of nucleus size	0.000849117	3
GO:0016871	cycloartenol synthase activity	0.00165148	2
GO:0009702	L-arabinokinase activity	0.00165148	2
GO:0002239	response to oomycetes	0.00211601	6
GO:0008615	pyridoxine biosynthetic process	0.00445225	4
GO:0043069	negative regulation of programmed cell death	0.00910319	2
GO:0016672	oxidoreductase activity, acting on a sulfur group of donors, quinone or similar compound as acceptor	0.00910319	2
GO:1902478	negative regulation of defense response to bacterium, incompatible interaction	0.00942904	3
GO:0010438	cellular response to sulfur starvation	0.0185393	4
GO:0006144	purine nucleobase metabolic process	0.0198833	3
GO:0045040	protein import into mitochondrial outer membrane	0.0205212	2
GO:0042214	terpene metabolic process	0.0445719	2
GO:0046104	thymidine metabolic process	0.0445719	2

### Sheet: Themeda_expansion
Supplementary Table 4b - Enrichment of GO terms in gene familes expanded in Themeda triandra
GO ID	Description	Adjusted p-value	Number of genes
GO:0016705	oxidoreductase activity, acting on paired donors, with incorporation or reduction of molecular oxygen	1.70204e-27	59
GO:0003955	NAD(P)H dehydrogenase (quinone) activity	4.10598e-16	15
GO:0019076	viral release from host cell	9.94915e-15	13
GO:0046872	metal ion binding	2.97626e-14	8
GO:0006559	L-phenylalanine catabolic process	2.91469e-11	12
GO:0006468	protein phosphorylation	3.15997e-11	19
GO:0010152	pollen maturation	3.59342e-11	11
GO:0006979	response to oxidative stress	3.66215e-11	2
GO:0015804	neutral amino acid transport	7.52849e-11	9
GO:0047634	agmatine N4-coumaroyltransferase activity	1.44886e-10	8
GO:0009833	plant-type primary cell wall biogenesis	1.01495e-09	17
GO:0008526	phosphatidylinositol transporter activity	8.38042e-09	8
GO:0019953	sexual reproduction	2.59149e-08	22
GO:0006511	ubiquitin-dependent protein catabolic process	3.3803e-08	13
GO:0009414	response to water deprivation	3.46515e-06	9
GO:0046777	protein autophosphorylation	1.34878e-05	29
GO:0010597	green leaf volatile biosynthetic process	1.56538e-05	5
GO:0042626	ATPase activity, coupled to transmembrane movement of substances	1.80665e-05	10
GO:0009751	response to salicylic acid	6.92945e-05	2
GO:0016491	oxidoreductase activity	6.95653e-05	26
GO:0005886	plasma membrane	0.000166561	8
GO:0002229	defense response to oomycetes	0.000229839	8
GO:0010311	lateral root formation	0.000252383	10
GO:0009555	pollen development	0.000260868	13
GO:0004523	RNA-DNA hybrid ribonuclease activity	0.000296423	5
GO:0098754	detoxification	0.000309101	8
GO:0005576	extracellular region	0.000520457	19
GO:0005985	sucrose metabolic process	0.000586434	9
GO:0035251	UDP-glucosyltransferase activity	0.000984558	9
GO:0009718	anthocyanin-containing compound biosynthetic process	0.00128201	12
GO:0008610	lipid biosynthetic process	0.0022534	5
GO:2000377	regulation of reactive oxygen species metabolic process	0.00291853	8
GO:0004252	serine-type endopeptidase activity	0.0101106	2
GO:0050734	hydroxycinnamoyltransferase activity	0.0109831	6
GO:0009826	unidimensional cell growth	0.0116236	7
GO:0009058	biosynthetic process	0.0121512	8
GO:0016021	integral component of membrane	0.0180441	20
GO:0097295	morphine biosynthetic process	0.0187658	2
GO:0046274	lignin catabolic process	0.0201048	7

### Sheet: Themeda_contraction
Supplementary Table 4c - Enrichment of GO terms in gene familes contracted in Themeda triandra
GO ID	Description	Adjusted p-value	Number of genes
GO:0006468	protein phosphorylation	4.84777e-45	122
GO:0006979	response to oxidative stress	1.36685e-36	33
GO:0006511	ubiquitin-dependent protein catabolic process	1.02542e-34	79
GO:0015031	protein transport	4.94855e-28	32
GO:0016705	oxidoreductase activity, acting on paired donors, with incorporation or reduction of molecular oxygen	5.92003e-28	9
GO:0016567	protein ubiquitination	5.74272e-27	122
GO:0005739	mitochondrion	1.32619e-26	205
GO:0006970	response to osmotic stress	9.64633e-25	8
GO:0005886	plasma membrane	5.2433e-24	35
GO:0046872	metal ion binding	3.38491e-23	118
GO:0016192	vesicle-mediated transport	8.22364e-21	15
GO:0016579	protein deubiquitination	3.95931e-20	46
GO:0009751	response to salicylic acid	3.68174e-18	16
GO:0009409	response to cold	3.13787e-17	21
GO:0006886	intracellular protein transport	1.45196e-16	5
GO:0004842	ubiquitin-protein transferase activity	3.64844e-16	4
GO:0009651	response to salt stress	5.96232e-16	61
GO:0016021	integral component of membrane	8.74158e-16	77
GO:0070816	phosphorylation of RNA polymerase II C-terminal domain	1.23456e-15	28
GO:0040010	positive regulation of growth rate	1.23456e-15	28
GO:0006508	proteolysis	2.1701e-14	19
GO:0010296	prenylcysteine methylesterase activity	3.26152e-12	27
GO:0016491	oxidoreductase activity	1.17329e-11	24
GO:0043565	sequence-specific DNA binding	1.42589e-10	19
GO:0000771	agglutination involved in conjugation	1.47327e-10	18
GO:0022857	transmembrane transporter activity	7.6853e-10	27
GO:0010411	xyloglucan metabolic process	1.42869e-08	8
GO:0007166	cell surface receptor signaling pathway	2.07571e-08	8
GO:0016024	CDP-diacylglycerol biosynthetic process	4.14083e-08	21
GO:0048364	root development	5.50091e-08	30
GO:0009934	regulation of meristem structural organization	3.18847e-07	18
GO:0009826	unidimensional cell growth	4.12841e-07	41
GO:0031177	phosphopantetheine binding	4.94287e-07	9
GO:0045087	innate immune response	5.90961e-07	2
GO:0006811	ion transport	5.95699e-07	3
GO:0016125	sterol metabolic process	9.3271e-07	8
GO:0048579	negative regulation of long-day photoperiodism, flowering	1.01672e-06	20
GO:0015986	ATP synthesis coupled proton transport	1.90908e-06	42
GO:0050832	defense response to fungus	2.15518e-06	9
GO:0006520	cellular amino acid metabolic process	2.25079e-06	35
GO:0043111	replication fork arrest	2.49848e-06	8
GO:2000300	regulation of synaptic vesicle exocytosis	2.49848e-06	8
GO:1990575	mitochondrial L-ornithine transmembrane transport	2.49848e-06	8
GO:0010224	response to UV-B	4.4455e-06	4
GO:0048544	recognition of pollen	4.93465e-06	31
GO:0009941	chloroplast envelope	1.26069e-05	7
GO:0051536	iron-sulfur cluster binding	1.75065e-05	9
GO:0042777	plasma membrane ATP synthesis coupled proton transport	1.80377e-05	8
GO:2001142	nicotinate transport	2.29034e-05	20
GO:0009820	alkaloid metabolic process	4.25145e-05	10
GO:0005315	inorganic phosphate transmembrane transporter activity	6.35016e-05	6
GO:0050662	coenzyme binding	6.35016e-05	6
GO:0048448	stamen morphogenesis	6.35016e-05	6
GO:0055085	transmembrane transport	6.87726e-05	54
GO:0042770	signal transduction in response to DNA damage	7.23383e-05	8
GO:0010333	terpene synthase activity	7.80291e-05	20
GO:0009620	response to fungus	9.52688e-05	3
GO:0000302	response to reactive oxygen species	0.000117419	2
GO:0010216	maintenance of DNA methylation	0.000131788	11
GO:0001938	positive regulation of endothelial cell proliferation	0.00020902	10
GO:0000281	mitotic cytokinesis	0.000273561	12
GO:0019953	sexual reproduction	0.000325128	16
GO:0046034	ATP metabolic process	0.000329031	9
GO:0007338	single fertilization	0.000426281	14
GO:0003755	peptidyl-prolyl cis-trans isomerase activity	0.0004722	12
GO:0046901	tetrahydrofolylpolyglutamate biosynthetic process	0.000511747	8
GO:0005975	carbohydrate metabolic process	0.000518928	57
GO:0007399	nervous system development	0.000779611	7
GO:0042742	defense response to bacterium	0.00085034	3
GO:0018298	protein-chromophore linkage	0.000960074	23
GO:0008380	RNA splicing	0.00118905	154
GO:0031929	TOR signaling	0.00120946	9
GO:0016126	sterol biosynthetic process	0.00128067	58
GO:0009636	response to toxic substance	0.00136463	27
GO:0046982	protein heterodimerization activity	0.00139464	29
GO:0000398	mRNA splicing, via spliceosome	0.00158945	63
GO:1902290	positive regulation of defense response to oomycetes	0.00160275	4
GO:0010196	nonphotochemical quenching	0.00171849	7
GO:0010271	regulation of chlorophyll catabolic process	0.00199579	8
GO:0000155	phosphorelay sensor kinase activity	0.00199579	8
GO:0008168	methyltransferase activity	0.00202038	27
GO:0051726	regulation of cell cycle	0.00235257	27
GO:0009873	ethylene-activated signaling pathway	0.00267989	18
GO:0045893	positive regulation of transcription, DNA-templated	0.00272282	33
GO:0009737	response to abscisic acid	0.00294939	30
GO:0008295	spermidine biosynthetic process	0.00305796	10
GO:0008375	acetylglucosaminyltransferase activity	0.00305895	4
GO:0006013	mannose metabolic process	0.00330512	9
GO:0042793	transcription from plastid promoter	0.00330557	7
GO:0009624	response to nematode	0.0036793	28
GO:0004674	protein serine/threonine kinase activity	0.00421562	104
GO:0009809	lignin biosynthetic process	0.00446179	9
GO:0010093	specification of floral organ identity	0.00448959	7
GO:0010228	vegetative to reproductive phase transition of meristem	0.0046343	104
GO:0061408	positive regulation of transcription from RNA polymerase II promoter in response to heat stress	0.00545532	8
GO:0051453	regulation of intracellular pH	0.00545532	8
GO:0009908	flower development	0.00600722	17
GO:0006744	ubiquinone biosynthetic process	0.00618705	8
GO:0009555	pollen development	0.00753271	14
GO:0003700	sequence-specific DNA binding transcription factor activity	0.00757294	59
GO:0061418	regulation of transcription from RNA polymerase II promoter in response to hypoxia	0.00803108	3
GO:0031640	killing of cells of other organism	0.00876569	10
GO:0009853	photorespiration	0.00924335	26
GO:0051603	proteolysis involved in cellular protein catabolic process	0.00956508	28
GO:0010043	response to zinc ion	0.0114911	15
GO:0030154	cell differentiation	0.0115206	16
GO:0006412	translation	3.99269e-59	50
GO:0006952	defense response	8.7813e-48	132
GO:0016042	lipid catabolic process	8.3665e-43	31
GO:0009414	response to water deprivation	2.78025e-31	45
GO:0007165	signal transduction	4.42295e-28	4
GO:0055114	oxidation-reduction process	6.83925e-25	7
GO:0016032	viral process	3.00856e-19	3
GO:0008270	zinc ion binding	3.80361e-19	9
GO:0015802	basic amino acid transport	6.55704e-19	33
GO:0009611	response to wounding	6.64102e-19	20
GO:0007275	multicellular organismal development	1.7109e-18	17
GO:0006397	mRNA processing	3.75215e-18	4
GO:0006099	tricarboxylic acid cycle	1.44773e-17	7
GO:0040008	regulation of growth	2.25777e-17	7
GO:0071555	cell wall organization	1.56884e-16	8
GO:0044319	wound healing, spreading of cells	1.54707e-15	21
GO:0006486	protein glycosylation	1.65359e-15	34
GO:0009626	plant-type hypersensitive response	2.6524e-15	42
GO:0006457	protein folding	8.42737e-15	6
GO:0006310	DNA recombination	1.07597e-14	38
GO:0006364	rRNA processing	1.81212e-14	22
GO:0009408	response to heat	4.03964e-14	16
GO:0060548	negative regulation of cell death	4.11818e-14	19
GO:0003723	RNA binding	7.68969e-14	54
GO:0000381	regulation of alternative mRNA splicing, via spliceosome	9.36614e-14	55
GO:0051169	nuclear transport	2.11897e-13	18
GO:0016757	transferase activity, transferring glycosyl groups	2.36144e-13	4
GO:0009416	response to light stimulus	4.6234e-13	7
GO:1901562	response to paraquat	1.89547e-12	22
GO:0009744	response to sucrose	6.22025e-12	6
GO:0004722	protein serine/threonine phosphatase activity	1.4362e-11	16
GO:0005634	nucleus	3.36052e-11	30
GO:0015979	photosynthesis	7.43819e-11	11
GO:0000723	telomere maintenance	1.73525e-10	44
GO:0010200	response to chitin	2.31453e-10	11
GO:0010054	trichoblast differentiation	7.43949e-10	13
GO:0005516	calmodulin binding	8.72418e-10	22
GO:0009813	flavonoid biosynthetic process	1.37195e-09	17
GO:0009812	flavonoid metabolic process	1.5691e-09	20
GO:0060213	positive regulation of nuclear-transcribed mRNA poly(A) tail shortening	1.99645e-09	19
GO:0080167	response to karrikin	2.1498e-09	8
GO:0006429	leucyl-tRNA aminoacylation	3.78708e-09	12
GO:0009507	chloroplast	5.88342e-09	60
GO:0051013	microtubule severing	9.69657e-09	17
GO:0004707	MAP kinase activity	1.21339e-08	15
GO:0048510	regulation of timing of transition from vegetative to reproductive phase	2.08468e-08	45
GO:0019684	photosynthesis, light reaction	4.40649e-08	24
GO:0010262	somatic embryogenesis	8.29047e-08	24
GO:0000375	RNA splicing, via transesterification reactions	8.72551e-08	21
GO:0080111	DNA demethylation	1.41478e-07	18
GO:0006631	fatty acid metabolic process	1.52234e-07	11
GO:0015074	DNA integration	1.8665e-07	14
GO:0045735	nutrient reservoir activity	3.25577e-07	14
GO:0003333	amino acid transmembrane transport	3.58959e-07	4
GO:0030001	metal ion transport	4.24378e-07	13
GO:0016413	O-acetyltransferase activity	6.46433e-07	4
GO:0009314	response to radiation	2.13789e-06	13
GO:0019499	cyanide metabolic process	2.13789e-06	13
GO:0006661	phosphatidylinositol biosynthetic process	2.45214e-06	15
GO:1901259	chloroplast rRNA processing	2.97526e-06	19
GO:0060195	negative regulation of antisense RNA transcription	3.62863e-06	11
GO:0051754	meiotic sister chromatid cohesion, centromeric	4.15238e-06	10
GO:0006662	glycerol ether metabolic process	5.33569e-06	3
GO:0010089	xylem development	6.3519e-06	6
GO:0016597	amino acid binding	6.64934e-06	16
GO:0004518	nuclease activity	9.05819e-06	20
GO:0007062	sister chromatid cohesion	1.08939e-05	28
GO:0008137	NADH dehydrogenase (ubiquinone) activity	1.24859e-05	13
GO:0098721	uracil import across plasma membrane	1.24859e-05	13
GO:0007005	mitochondrion organization	1.67191e-05	14
GO:0015976	carbon utilization	2.63289e-05	13
GO:0042939	tripeptide transport	3.64664e-05	5
GO:0005576	extracellular region	4.14993e-05	25
GO:0005216	ion channel activity	5.16949e-05	13
GO:0007131	reciprocal meiotic recombination	5.23325e-05	26
GO:0042773	ATP synthesis coupled electron transport	5.60907e-05	23
GO:0042254	ribosome biogenesis	5.99474e-05	4
GO:0010225	response to UV-C	6.35016e-05	6
GO:0048367	shoot system development	7.16254e-05	6
GO:0006357	regulation of transcription from RNA polymerase II promoter	8.54651e-05	14
GO:0046686	response to cadmium ion	8.96427e-05	20
GO:0006865	amino acid transport	9.25598e-05	18
GO:0002940	tRNA N2-guanine methylation	9.76812e-05	10
GO:0032204	regulation of telomere maintenance	9.76812e-05	10
GO:0006396	RNA processing	0.000140015	9
GO:0005759	mitochondrial matrix	0.000146492	9
GO:0010025	wax biosynthetic process	0.000164179	6
GO:0090351	seedling development	0.00016652	3
GO:0042797	tRNA transcription from RNA polymerase III promoter	0.000170931	14
GO:0043085	positive regulation of catalytic activity	0.00020902	10
GO:0006855	drug transmembrane transport	0.000267303	6
GO:0031047	gene silencing by RNA	0.000267303	6
GO:0009791	post-embryonic development	0.000267303	6
GO:0048038	quinone binding	0.000279886	13
GO:1901796	regulation of signal transduction by p53 class mediator	0.000319303	5
GO:0032875	regulation of DNA endoreduplication	0.000324609	17
GO:1901001	negative regulation of response to salt stress	0.000329031	9
GO:0015020	glucuronosyltransferase activity	0.000356263	6
GO:0009607	response to biotic stimulus	0.000385926	7
GO:0000724	double-strand break repair via homologous recombination	0.000421289	20
GO:0032197	transposition, RNA-mediated	0.000459137	12
GO:0009877	nodulation	0.000497334	4
GO:0050734	hydroxycinnamoyltransferase activity	0.000552619	2
GO:0006813	potassium ion transport	0.000961277	13
GO:0004721	phosphoprotein phosphatase activity	0.00105646	54
GO:0045489	pectin biosynthetic process	0.00110315	7
GO:0005509	calcium ion binding	0.00113476	18
GO:0006880	intracellular sequestering of iron ion	0.00113746	12
GO:0019438	aromatic compound biosynthetic process	0.00117583	2
GO:0010026	trichome differentiation	0.00127448	6
GO:0032259	methylation	0.00135199	18
GO:0000162	tryptophan biosynthetic process	0.00139464	29
GO:0051015	actin filament binding	0.0014812	6
GO:0010090	trichome morphogenesis	0.00156861	13
GO:0010197	polar nucleus fusion	0.00158927	17
GO:0045150	acetoin catabolic process	0.00160275	4
GO:0006306	DNA methylation	0.00160275	4
GO:0061015	snRNA import into nucleus	0.00160275	4
GO:0009451	RNA modification	0.00179757	202
GO:0005351	sugar:proton symporter activity	0.00182812	14
GO:0006623	protein targeting to vacuole	0.00188985	4
GO:0009410	response to xenobiotic stimulus	0.00203335	3
GO:0005986	sucrose biosynthetic process	0.00212606	21
GO:0055072	iron ion homeostasis	0.00214806	13
GO:0010431	seed maturation	0.00222172	4
GO:2000012	regulation of auxin polar transport	0.0022618	18
GO:0006325	chromatin organization	0.00274427	12
GO:0042393	histone binding	0.00274528	6
GO:0031848	protection from non-homologous end joining at telomere	0.00274528	6
GO:0043022	ribosome binding	0.00274528	6
GO:0008138	protein tyrosine/serine/threonine phosphatase activity	0.00275877	11
GO:0006378	mRNA polyadenylation	0.00318496	16
GO:0004672	protein kinase activity	0.00324768	20
GO:0010569	regulation of double-strand break repair via homologous recombination	0.00330557	7
GO:0006515	misfolded or incompletely synthesized protein catabolic process	0.00354241	2
GO:0016747	transferase activity, transferring acyl groups other than amino-acyl groups	0.00369164	24
GO:0006903	vesicle targeting	0.00430303	5
GO:0042790	transcription of nuclear large rRNA transcript from RNA polymerase I promoter	0.00430303	5
GO:0016973	poly(A)+ mRNA export from nucleus	0.00449574	10
GO:0009845	seed germination	0.00459944	22
GO:0001666	response to hypoxia	0.00489254	4
GO:0016246	RNA interference	0.00549616	8
GO:0016866	intramolecular transferase activity	0.00681649	13
GO:0000943	retrotransposon nucleocapsid	0.00803108	3
GO:0072344	rescue of stalled ribosome	0.00803108	3
GO:0003746	translation elongation factor activity	0.00896352	4
GO:0006388	tRNA splicing, via endonucleolytic cleavage and ligation	0.0091983	7
GO:0010027	thylakoid membrane organization	0.00934881	11
GO:0019988	charged-tRNA amino acid modification	0.00969167	6
GO:0043953	protein transport by the Tat complex	0.00969167	6
GO:0019284	L-methionine biosynthetic process from S-adenosylmethionine	0.00969167	6
GO:0003676	nucleic acid binding	0.0101415	14
GO:0009733	response to auxin	0.0102814	21
GO:0010182	sugar mediated signaling pathway	0.0115935	32
GO:0004252	serine-type endopeptidase activity	0.011836	30
GO:0009229	thiamine diphosphate biosynthetic process	0.0133019	12
GO:0032790	ribosome disassembly	0.0138184	7
GO:0006893	Golgi to plasma membrane transport	0.0152552	10
GO:0046208	spermine catabolic process	0.0155268	6
GO:0006261	DNA-dependent DNA replication	0.0158725	7
GO:0042542	response to hydrogen peroxide	0.0165612	5
GO:0005777	peroxisome	0.0166124	8
GO:0008289	lipid binding	0.0169759	5
GO:0005524	ATP binding	0.0171953	39
GO:0010193	response to ozone	0.018384	4
GO:0016311	dephosphorylation	0.0196806	7
GO:0009249	protein lipoylation	0.0196806	7
GO:0009903	chloroplast avoidance movement	0.0219651	5
GO:0016485	protein processing	0.0219651	5
GO:0005983	starch catabolic process	0.0219651	5
GO:0009909	regulation of flower development	0.0221727	30
GO:0030036	actin cytoskeleton organization	0.023096	6
GO:0017022	myosin binding	0.0232691	18
GO:0042138	meiotic DNA double-strand break formation	0.0242081	10
GO:0006376	mRNA splice site selection	0.0265238	5
GO:0007031	peroxisome organization	0.0268005	7
GO:0010044	response to aluminum ion	0.0316173	6
GO:0046777	protein autophosphorylation	0.0331689	63
